# The Algorithm for Reversible Jump Inference of Motifs

**DOI:** 10.64898/2025.12.25.696506

**Authors:** Ali M. Farhat, Lydia Freddolino

## Abstract

Understanding sequence specificity in transcription factor binding is a critical step in understanding gene regulation. DNA-protein binding experiments such as ChIP-chip and ChIP-seq can reveal where on the genome a particular transcription factor of interest is bound, and similar experiments such as ATAC-seq or DNase hypersensitivity can reveal the profile of genome-wide protein binding and chromatin accessibility at the time of an experiment. However, demultiplexing the binding of multiple transcription factors represented in a single occupancy trace can be difficult. While many tools exist for extracting binding motifs from single transcription factor assays, comparatively few exist for deconvolving binding motifs from many transcription factor experiments, and they often require additional information on the number and/or nature of factors to be considered. Here, we developed The Algorithm for Reversible Jump Inference of Motifs (TARJIM), which translates DNA-protein binding data by inferring a set of sequence motifs that explain the data in question. By using a reversible jump Metropolis Hastings algorithm, TARJIM is able to infer both the number of motifs present and their sequence identity by using Bayesian techniques on the binding model itself. Using TARJIM, we have shown that not only can we deduce sequence motifs for known transcription factors, we are also able to extract sequence motifs from a mixture of sequence binding data, allowing us to extract information even from protein-DNA binding experiments where we do not know the number of transcription factors represented.
