## Supplementary File 3 for "The Algorithm for Reversible Jump Inference of Motifs": tomtom.tsv

Query_ID	Target_ID	Optimal_offset	p-value	E-value	q-value	Overlap	Query_consensus	Target_consensus	Orientation
motif_1	H_NS_28-19	1	0.00172396	0.167224	0.334396	18	AAATTTTATTATAAATAA	AATATTATTTGATATTACACATTTTAAG	+
motif_4	CRP_25-22	4	0.00250922	0.243395	0.475976	20	ATTATAATTGTAATGTTTTG	TATTCTGTGAAATTTGTTTTGTTAA	-
motif_5	LexA_20-6	4	0.000280261	0.0271853	0.0540706	16	TTATTTATAAAGGATAAAAT	CTGTTTTTATATACAGTATA	-
motif_5	Lrp_17-41	-9	0.00529297	0.513418	0.499463	11	TTATTTATAAAGGATAAAAT	CAGCATAAAATACTATT	-
motif_5	Fis_26-25	-5	0.00776653	0.753353	0.499463	15	TTATTTATAAAGGATAAAAT	CCTAATGGTTAAAAAATGAGCAGTCA	-
motif_6	Fis_26-25	0	0.00116376	0.112885	0.222119	20	ACGATATAATAATAAATGAT	CCTAATGGTTAAAAAATGAGCAGTCA	-
motif_6	ArcA_28-0	12	0.00596224	0.578337	0.389522	16	ACGATATAATAATAAATGAT	AAATATTTGTTAAATAAATGTTAATAAA	+
motif_6	IHF_19-19	-4	0.00805573	0.781406	0.389522	16	ACGATATAATAATAAATGAT	TTTAAAAATCAATAAGTTA	+
motif_6	OmpR_17-11	-1	0.00816338	0.791848	0.389522	17	ACGATATAATAATAAATGAT	TTTTTGGAACATATTTT	-
motif_6	CRP_25-22	11	0.0137794	1.3366	0.438328	14	ACGATATAATAATAAATGAT	TGAACAAAACAAATTTCACAGAATA	+
motif_7	Lrp_17-50	2	0.000339238	0.0329061	0.0658019	15	TAATATTTATTCTTCTTATC	CCTAGTTTTTGTTTTTG	+
motif_8	H_NS_28-19	8	0.000130116	0.0126213	0.0251079	20	TTGAAATATTCAATAATAGT	ATTAAAATGTGAAATATAAAATAATATT	-
motif_8	Fis_26-83	0	0.00407075	0.394863	0.392756	20	TTGAAATATTCAATAATAGT	CTGTATTAAGCACAAATAATAAACAA	-
motif_9	OmpR_17-11	-3	0.000161901	0.0157044	0.0305536	17	TTCATAGTGAAACATATGCT	TTTTTGGAACATATTTT	-
motif_9	ArcA_28-0	2	0.00177109	0.171795	0.167118	20	TTCATAGTGAAACATATGCT	AAATATTTGTTAAATAAATGTTAATAAA	+
motif_9	AraC_19-9	-3	0.00493821	0.479006	0.310643	17	TTCATAGTGAAACATATGCT	TTATGGATTATTTTGCTGT	-
motif_9	H_NS_28-19	10	0.0104279	1.01151	0.40311	18	TTCATAGTGAAACATATGCT	ATTAAAATGTGAAATATAAAATAATATT	-
motif_9	H_NS_28-14	4	0.0111742	1.08389	0.40311	20	TTCATAGTGAAACATATGCT	TAGAAAAATTGGAAAGCTTCCATTGCAT	-
motif_9	Fis_26-104	4	0.0175178	1.69922	0.458198	20	TTCATAGTGAAACATATGCT	ATTGAAAATTGTGATTAATTCTGTGA	+
motif_9	CRP_25-22	-2	0.0222805	2.16121	0.458198	18	TTCATAGTGAAACATATGCT	TATTCTGTGAAATTTGTTTTGTTAA	-
motif_9	Fis_26-37	6	0.0227622	2.20793	0.458198	20	TTCATAGTGAAACATATGCT	TGCAGGGGATTAATGCGGAATTGAGT	+
motif_9	Fis_26-83	7	0.0242795	2.35512	0.458198	19	TTCATAGTGAAACATATGCT	TTGTTTATTATTTGTGCTTATTTCAG	+
motif_11	ArcA_28-0	-2	0.00258479	0.250725	0.373297	18	ACATTATGCAAAATTCATTA	TTTATTAACATTTAATTAACAAAAATTT	-
motif_11	OmpR_17-11	-2	0.00608778	0.590515	0.373297	17	ACATTATGCAAAATTCATTA	TTTTTGGAACATATTTT	-
motif_11	MarA_19-11	5	0.00962885	0.933999	0.410317	14	ACATTATGCAAAATTCATTA	ATGGCACATATTATTAAAT	+
motif_11	CRP_25-18	-2	0.0117698	1.14167	0.410317	18	ACATTATGCAAAATTCATTA	TTTATGTGATCTCCATCACATTTCC	-
motif_11	CRP_25-83	-1	0.013383	1.29815	0.410317	19	ACATTATGCAAAATTCATTA	AAATTTGTGATCCAGATCACAAAAA	+
motif_11	Rob_23-2	6	0.0170688	1.65568	0.441628	17	ACATTATGCAAAATTCATTA	TGAAAATGTTTATCAAACCTTGC	+
motif_11	H_NS_28-19	13	0.0205847	1.99671	0.441628	15	ACATTATGCAAAATTCATTA	ATTAAAATGTGAAATATAAAATAATATT	-
motif_11	Fis_26-83	2	0.0255398	2.47736	0.441628	20	ACATTATGCAAAATTCATTA	CTGTATTAAGCACAAATAATAAACAA	-
motif_11	CRP_25-22	-1	0.0281496	2.73051	0.441628	19	ACATTATGCAAAATTCATTA	TATTCTGTGAAATTTGTTTTGTTAA	-
motif_11	CRP_25-152	8	0.0281496	2.73051	0.441628	17	ACATTATGCAAAATTCATTA	AAAATGTGATATGAATCACAATTTA	-
motif_11	Fis_26-4	7	0.0288086	2.79443	0.441628	19	ACATTATGCAAAATTCATTA	AACAATAACGGTTTGGCAATTTTTTT	-
motif_11	Fis_26-37	3	0.0324524	3.14788	0.459219	20	ACATTATGCAAAATTCATTA	ACTCGATTCCGCCTTAATCCCCTGCA	-
motif_15	ArcA_28-0	10	9.58213e-05	0.00929467	0.0182752	18	AGATGATATGTTATTTATGA	AAATATTTGTTAAATAAATGTTAATAAA	+
motif_15	OmpR_17-11	-2	0.000973096	0.0943903	0.0927952	17	AGATGATATGTTATTTATGA	AAAATATGTTTCAAAAA	+
motif_15	FNR_17-11	-4	0.00735035	0.712983	0.46729	16	AGATGATATGTTATTTATGA	AAATTGATTTACATCAA	+
motif_16	CRP_25-81	2	0.000512236	0.0496869	0.0976451	20	AATATTCTGGTTTTTTAAAC	TGAAATTTTTGATTGGTTGCAAAAT	+
motif_16	Rob_23-2	-4	0.00515766	0.500293	0.491589	16	AATATTCTGGTTTTTTAAAC	GCACGGTTTGATAAACATTTTCA	-
motif_21	CRP_25-22	4	0.00118517	0.114961	0.228611	20	ATAAAAGTTCTCCATTCAAT	TGAACAAAACAAATTTCACAGAATA	+
motif_23	CRP_25-22	5	0.00101574	0.0985272	0.194684	20	GACACTCACTTTAAACATAA	TGAACAAAACAAATTTCACAGAATA	+
motif_25	ArcA_28-37	5	0.00262279	0.254411	0.207781	20	TTATCAAGATGTGATTAGAT	AATTGTTATTATGTGGGTATTTCATTTA	-
motif_25	Fis_26-104	0	0.00268753	0.26069	0.207781	20	TTATCAAGATGTGATTAGAT	ATTGAAAATTGTGATTAATTCTGTGA	+
motif_25	Rob_23-2	-3	0.00326835	0.31703	0.207781	17	TTATCAAGATGTGATTAGAT	GCACGGTTTGATAAACATTTTCA	-
motif_25	OmpR_17-11	-3	0.00520483	0.504868	0.248168	17	TTATCAAGATGTGATTAGAT	AAAATATGTTTCAAAAA	+
motif_25	CRP_25-152	-4	0.0118786	1.15222	0.453101	16	TTATCAAGATGTGATTAGAT	AAAATTGTGATTCATATCACATTTT	+
motif_26	ArcA_28-0	0	0.00310393	0.301081	0.495647	20	ATTATAGACAGCTAATTAGC	TTTATTAACATTTAATTAACAAAAATTT	-
motif_26	TyrR_19-5	-1	0.00594729	0.576887	0.495647	19	ATTATAGACAGCTAATTAGC	GTGTAAACATATATTTACA	-
motif_26	Fis_26-48	0	0.0101044	0.980126	0.495647	20	ATTATAGACAGCTAATTAGC	ACTGCTGACCAAGTATTGGCCGTTTC	-
motif_26	NarL_9-36	-12	0.0103348	1.00247	0.495647	8	ATTATAGACAGCTAATTAGC	TAATTAAAA	+
motif_39	CRP_25-22	3	0.00314841	0.305395	0.279493	20	AATTAGTTTATTTCAAATGA	TGAACAAAACAAATTTCACAGAATA	+
motif_39	FNR_17-53	-1	0.00333075	0.323083	0.279493	17	AATTAGTTTATTTCAAATGA	TTTTGATCACTTTCAAT	-
motif_39	H_NS_28-19	3	0.00436799	0.423695	0.279493	20	AATTAGTTTATTTCAAATGA	ATTAAAATGTGAAATATAAAATAATATT	-
motif_39	FNR_17-9	-4	0.00710123	0.688819	0.340788	16	AATTAGTTTATTTCAAATGA	AAATGAGATCAAAAAAA	+
motif_39	GcvA_25-1	4	0.0117349	1.13828	0.450525	20	AATTAGTTTATTTCAAATGA	ATCACATTAGTTTATTTAAAATGAA	+
motif_42	MarA_19-11	1	0.000703421	0.0682318	0.135735	18	GGGCACAGGGTGTGAACACC	ATGGCACATATTATTAAAT	+
motif_42	Fis_26-83	7	0.00476807	0.462503	0.460035	19	GGGCACAGGGTGTGAACACC	CTGTATTAAGCACAAATAATAAACAA	-
motif_44	Fis_26-25	-3	0.00237477	0.230352	0.283778	17	TTTGTACTGCGCAGATGTTA	TGACTGCTCATTTTTTAACCATTAGG	+
motif_44	Fis_26-48	-2	0.00719876	0.69828	0.462951	18	TTTGTACTGCGCAGATGTTA	ACTGCTGACCAAGTATTGGCCGTTTC	-
motif_46	ArcA_28-37	0	0.00228865	0.221999	0.44393	19	ACTACGTGCCATCGGGATA	AATTGTTATTATGTGGGTATTTCATTTA	-
# Tomtom (Motif Comparison Tool): Version 5.5.5 compiled on Dec 8 2023 at 21:34:27
# The format of this file is described at https://meme-suite.org/meme/doc/tomtom-output-format.html.
# tomtom -oc min_log_tomtom_reg Downloads/FinalRunCollation/20250829_finalRun_min_log_highest_post_savestate.meme Downloads/motif_databases/ECOLI/SwissRegulon_e_coli.meme
