## Supplementary File 3 for "The Algorithm for Reversible Jump Inference of Motifs": tomtom.tsv

Query_ID	Target_ID	Optimal_offset	p-value	E-value	q-value	Overlap	Query_consensus	Target_consensus	Orientation
motif_0	Lrp_17-41	-3	0.00156729	0.152027	0.24452	16	CTGAACGGAATTTTATGCT	AATAGTATTTTATGCTG	+
motif_0	CytR_24-5	-1	0.00406072	0.393889	0.24452	18	CTGAACGGAATTTTATGCT	TGAATGAAATCTATTGCAAAAATT	+
motif_0	CRP_25-22	6	0.0048413	0.469606	0.24452	19	CTGAACGGAATTTTATGCT	TATTCTGTGAAATTTGTTTTGTTAA	-
motif_0	CRP_25-18	6	0.0131958	1.27999	0.413174	19	CTGAACGGAATTTTATGCT	GGAAATGTGATGGAGATCACATAAA	+
motif_0	CRP_25-152	5	0.0159881	1.55085	0.413174	19	CTGAACGGAATTTTATGCT	AAAATGTGATATGAATCACAATTTA	-
motif_0	NagC_25-2	6	0.0170336	1.65226	0.413174	19	CTGAACGGAATTTTATGCT	TATTTTATGATTCGAAATATGTGCT	+
motif_0	MarA_19-11	-2	0.0175314	1.70054	0.413174	17	CTGAACGGAATTTTATGCT	ATTTAACAATTTGTGCCAT	-
motif_1	CRP_25-22	2	0.00208157	0.201913	0.403763	20	AAAAATCCACAATGTACAAA	TGAACAAAACAAATTTCACAGAATA	+
motif_6	ArgR_26-5	0	0.00353987	0.343368	0.434142	20	ATGCAATTTAAAAGCATATC	ATGCATATAATGTGCATATTAATTCA	+
motif_6	CRP_25-22	7	0.00778851	0.755485	0.434142	18	ATGCAATTTAAAAGCATATC	TGAACAAAACAAATTTCACAGAATA	+
motif_6	H_NS_28-19	8	0.00904844	0.877698	0.434142	20	ATGCAATTTAAAAGCATATC	ATTAAAATGTGAAATATAAAATAATATT	-
motif_6	Fis_26-37	3	0.0116573	1.13075	0.447451	20	ATGCAATTTAAAAGCATATC	TGCAGGGGATTAATGCGGAATTGAGT	+
motif_11	CRP_25-83	4	0.000453838	0.0440223	0.073068	20	CAATGGTTTCTGTCACAAAT	AAATTTGTGATCCAGATCACAAAAA	+
motif_11	H_NS_28-19	4	0.00202778	0.196695	0.073068	20	CAATGGTTTCTGTCACAAAT	ATTAAAATGTGAAATATAAAATAATATT	-
motif_11	CRP_25-12	3	0.00205908	0.199731	0.073068	20	CAATGGTTTCTGTCACAAAT	TAAATGTGCTCTATGTCACATTTTT	+
motif_11	CRP_25-18	4	0.00237833	0.230698	0.073068	20	CAATGGTTTCTGTCACAAAT	GGAAATGTGATGGAGATCACATAAA	+
motif_11	Fis_26-37	-1	0.00244446	0.237112	0.073068	19	CAATGGTTTCTGTCACAAAT	ACTCGATTCCGCCTTAATCCCCTGCA	-
motif_11	Lrp_17-26	1	0.003097	0.300409	0.0793485	16	CAATGGTTTCTGTCACAAAT	GTTATGGGGGCTCTCAT	-
motif_11	CRP_25-152	3	0.00673724	0.653512	0.133248	20	CAATGGTTTCTGTCACAAAT	AAAATGTGATATGAATCACAATTTA	-
motif_11	CytR_24-5	1	0.00742958	0.720669	0.133248	20	CAATGGTTTCTGTCACAAAT	TGAATGAAATCTATTGCAAAAATT	+
motif_11	ArcA_28-0	4	0.00931569	0.903621	0.151886	20	CAATGGTTTCTGTCACAAAT	TTTATTAACATTTAATTAACAAAAATTT	-
motif_11	H_NS_28-14	3	0.0128967	1.25098	0.192749	20	CAATGGTTTCTGTCACAAAT	ATGCAATGGAAGCTTTCCATTTTTTCTA	+
motif_11	OmpR_17-11	-4	0.0270671	2.62551	0.323628	16	CAATGGTTTCTGTCACAAAT	AAAATATGTTTCAAAAA	+
motif_11	OxyR_24-2	0	0.0357061	3.46349	0.400238	20	CAATGGTTTCTGTCACAAAT	AGATTTTACCTATCGCATTAATAG	+
motif_11	CpxR_14-8	-11	0.0386594	3.74996	0.407852	9	CAATGGTTTCTGTCACAAAT	ATTACAAAATTTAA	-
motif_11	IHF_19-22	-2	0.0418644	4.06085	0.417127	18	CAATGGTTTCTGTCACAAAT	ATTCATACTGTTGAAAAAA	+
motif_11	PhoB_27-12	1	0.0457513	4.43787	0.431863	20	CAATGGTTTCTGTCACAAAT	TTTTATAAATCTGTCATAAAACTGTCA	+
motif_11	Fis_26-109	1	0.0596617	5.78719	0.485613	20	CAATGGTTTCTGTCACAAAT	GCAATAAATTAGATTTAAAAGACGTT	+
motif_11	MarA_19-11	3	0.063042	6.11507	0.485613	16	CAATGGTTTCTGTCACAAAT	ATTTAACAATTTGTGCCAT	-
motif_11	SoxS_19-4	3	0.0667426	6.47403	0.485613	16	CAATGGTTTCTGTCACAAAT	ATTTAATAATTTGTGCCAT	+
motif_11	CRP_25-81	1	0.0688454	6.678	0.485613	20	CAATGGTTTCTGTCACAAAT	ATTTTGCAACCAATCAAAAATTTTA	-
motif_11	Fis_26-83	-3	0.0743785	7.21471	0.485613	17	CAATGGTTTCTGTCACAAAT	CTGTATTAAGCACAAATAATAAACAA	-
motif_11	Fis_26-25	-4	0.0743785	7.21471	0.485613	16	CAATGGTTTCTGTCACAAAT	CCTAATGGTTAAAAAATGAGCAGTCA	-
motif_11	CRP_25-22	4	0.0767832	7.44797	0.485613	20	CAATGGTTTCTGTCACAAAT	TATTCTGTGAAATTTGTTTTGTTAA	-
motif_11	Fis_26-104	-1	0.0785221	7.61664	0.485613	19	CAATGGTTTCTGTCACAAAT	ATTGAAAATTGTGATTAATTCTGTGA	+
motif_15	CRP_25-12	1	0.00148646	0.144187	0.262753	20	AATTTTGCGCTAAAGCACAT	TAAATGTGCTCTATGTCACATTTTT	+
motif_15	SoxS_19-4	-1	0.00373765	0.362552	0.262753	19	AATTTTGCGCTAAAGCACAT	ATTTAATAATTTGTGCCAT	+
motif_15	GlpR_20-5	1	0.00599393	0.581411	0.262753	19	AATTTTGCGCTAAAGCACAT	AATATGAGCAAAAACGAACA	+
motif_15	Fis_26-37	3	0.00631713	0.612762	0.262753	20	AATTTTGCGCTAAAGCACAT	ACTCGATTCCGCCTTAATCCCCTGCA	-
motif_15	MarA_19-11	-1	0.00912242	0.884875	0.262753	19	AATTTTGCGCTAAAGCACAT	ATTTAACAATTTGTGCCAT	-
motif_15	H_NS_28-19	0	0.0096957	0.940483	0.262753	20	AATTTTGCGCTAAAGCACAT	AATATTATTTGATATTACACATTTTAAG	+
motif_15	CRP_25-83	2	0.0112087	1.08724	0.262753	20	AATTTTGCGCTAAAGCACAT	AAATTTGTGATCCAGATCACAAAAA	+
motif_15	CRP_25-152	2	0.0119583	1.15995	0.262753	20	AATTTTGCGCTAAAGCACAT	AAAATTGTGATTCATATCACATTTT	+
motif_15	CRP_25-81	-1	0.0175137	1.69883	0.324733	19	AATTTTGCGCTAAAGCACAT	ATTTTGCAACCAATCAAAAATTTTA	-
motif_15	CRP_25-18	-1	0.0285984	2.77404	0.441885	19	AATTTTGCGCTAAAGCACAT	TTTATGTGATCTCCATCACATTTCC	-
motif_15	OmpR_17-11	1	0.0358392	3.4764	0.456025	16	AATTTTGCGCTAAAGCACAT	AAAATATGTTTCAAAAA	+
motif_15	ArcA_28-0	5	0.0382358	3.70887	0.456025	20	AATTTTGCGCTAAAGCACAT	AAATATTTGTTAAATAAATGTTAATAAA	+
motif_15	Fis_26-108	0	0.0393514	3.81708	0.456025	20	AATTTTGCGCTAAAGCACAT	AAAAACGTGCGAAAAATCGGCAAATT	-
motif_18	IHF_19-54	-2	0.000308215	0.0298968	0.0597844	18	GGCGTAAAAATTCTACCGTT	CTTCAGAACCAAACCGTTA	-
motif_26	IHF_19-19	-2	0.00124084	0.120362	0.234968	18	ATCCTATGAAACAAAAAGTG	TTTAAAAATCAATAAGTTA	+
motif_34	Fis_26-37	4	0.000119381	0.01158	0.0230363	20	GATACGGCTTTCATCCGTTA	ACTCGATTCCGCCTTAATCCCCTGCA	-
motif_34	NarP_8-3	-1	0.00304474	0.29534	0.293764	8	GATACGGCTTTCATCCGTTA	ATACCCCT	-
# Tomtom (Motif Comparison Tool): Version 5.5.5 compiled on Dec 8 2023 at 21:34:27
# The format of this file is described at https://meme-suite.org/meme/doc/tomtom-output-format.html.
# tomtom -oc min_mid_tomtom_reg Downloads/FinalRunCollation/20250829_finalRun_min_mid_highest_post_savestate.meme Downloads/motif_databases/ECOLI/SwissRegulon_e_coli.meme
