## Supplementary File 3 for "The Algorithm for Reversible Jump Inference of Motifs": tomtom.tsv

Query_ID	Target_ID	Optimal_offset	p-value	E-value	q-value	Overlap	Query_consensus	Target_consensus	Orientation
motif_0	Lrp_17-41	4	0.000187403	0.0181781	0.034861	13	GAATTTTATTCTGAATGTG	AATAGTATTTTATGCTG	+
motif_0	AraC_19-9	5	0.00561309	0.544469	0.351945	14	GAATTTTATTCTGAATGTG	TTATGGATTATTTTGCTGT	-
motif_0	NagC_25-2	1	0.00703944	0.682826	0.351945	19	GAATTTTATTCTGAATGTG	AGTACTTATTTCGAATCGTGAAATA	-
motif_0	Lrp_17-15	-1	0.00773206	0.75001	0.351945	17	GAATTTTATTCTGAATGTG	TAATTTATTCTGCATTT	+
motif_0	H_NS_28-24	10	0.0094598	0.917601	0.351945	18	GAATTTTATTCTGAATGTG	CGCAGTTTTTGCCTGATTTGGTTCAATG	-
motif_0	Lrp_17-50	4	0.0152597	1.48019	0.468487	13	GAATTTTATTCTGAATGTG	CCTAGTTTTTGTTTTTG	+
motif_0	CRP_25-22	-3	0.0176292	1.71003	0.468487	16	GAATTTTATTCTGAATGTG	TATTCTGTGAAATTTGTTTTGTTAA	-
motif_1	MarA_19-11	0	0.000536291	0.0520202	0.0684023	19	CTTCAGCATTCTCTGCTGAC	ATTTAACAATTTGTGCCAT	-
motif_1	Lrp_17-41	-1	0.000712673	0.0691293	0.0684023	17	CTTCAGCATTCTCTGCTGAC	AATAGTATTTTATGCTG	+
motif_1	SoxS_19-4	0	0.00287133	0.278519	0.183727	19	CTTCAGCATTCTCTGCTGAC	ATTTAATAATTTGTGCCAT	+
motif_1	CRP_25-81	-9	0.00731027	0.709097	0.35082	11	CTTCAGCATTCTCTGCTGAC	ATTTTGCAACCAATCAAAAATTTTA	-
motif_3	MarA_19-11	-1	0.00206157	0.199972	0.399882	19	AATAGAATATTAAGCCAACA	ATGGCACATATTATTAAAT	+
motif_4	Lrp_17-41	0	1.86929e-05	0.00181321	0.0036064	17	TAGCCCAACTTTTTGTTC	CAGCATAAAATACTATT	-
motif_10	Fis_26-37	0	0.00258723	0.250962	0.343124	20	CAAGAGTTCTGCTTTAAGTA	ACTCGATTCCGCCTTAATCCCCTGCA	-
motif_10	MarA_19-11	4	0.00377437	0.366114	0.343124	15	CAAGAGTTCTGCTTTAAGTA	ATTTAACAATTTGTGCCAT	-
motif_10	Fis_26-25	8	0.00628572	0.609715	0.348149	18	CAAGAGTTCTGCTTTAAGTA	TGACTGCTCATTTTTTAACCATTAGG	+
motif_10	CRP_25-83	-2	0.00957409	0.928686	0.348149	18	CAAGAGTTCTGCTTTAAGTA	AAATTTGTGATCCAGATCACAAAAA	+
motif_10	SoxS_19-4	4	0.0147318	1.42899	0.395617	15	CAAGAGTTCTGCTTTAAGTA	ATTTAATAATTTGTGCCAT	+
motif_10	CRP_25-152	-2	0.0168726	1.63664	0.395617	18	CAAGAGTTCTGCTTTAAGTA	AAAATTGTGATTCATATCACATTTT	+
motif_10	CRP_25-12	-3	0.0228739	2.21876	0.395617	17	CAAGAGTTCTGCTTTAAGTA	TAAATGTGCTCTATGTCACATTTTT	+
motif_10	AraC_19-9	4	0.0230393	2.23481	0.395617	15	CAAGAGTTCTGCTTTAAGTA	TTATGGATTATTTTGCTGT	-
motif_10	ArcA_28-0	8	0.0247745	2.40313	0.395617	20	CAAGAGTTCTGCTTTAAGTA	TTTATTAACATTTAATTAACAAAAATTT	-
motif_10	CRP_25-81	-5	0.0257799	2.50065	0.395617	15	CAAGAGTTCTGCTTTAAGTA	ATTTTGCAACCAATCAAAAATTTTA	-
motif_10	H_NS_28-14	5	0.0279058	2.70686	0.395617	20	CAAGAGTTCTGCTTTAAGTA	TAGAAAAATTGGAAAGCTTCCATTGCAT	-
motif_10	Fis_26-48	8	0.0282866	2.7438	0.395617	18	CAAGAGTTCTGCTTTAAGTA	AAAACGGCCAATAATTGGTCAAAAGT	+
motif_10	Lrp_17-26	-1	0.0333634	3.23625	0.401619	17	CAAGAGTTCTGCTTTAAGTA	CTGAGAGCCCCCATTAC	+
motif_10	NtrC_20-4	4	0.0375514	3.64248	0.401619	16	CAAGAGTTCTGCTTTAAGTA	TGCACCAAAATGGTGCATTT	+
motif_10	IHF_19-25	6	0.0450377	4.36866	0.454927	13	CAAGAGTTCTGCTTTAAGTA	GCCGCCCAATGAGCCTGTT	+
motif_10	ArcA_28-37	-1	0.049633	4.8144	0.456655	19	CAAGAGTTCTGCTTTAAGTA	AATTGTTATTATGTGGGTATTTCATTTA	-
motif_10	Fis_26-83	5	0.0502321	4.87251	0.456655	20	CAAGAGTTCTGCTTTAAGTA	TTGTTTATTATTTGTGCTTATTTCAG	+
motif_10	IHF_19-22	-1	0.0536822	5.20717	0.463853	19	CAAGAGTTCTGCTTTAAGTA	ATTCATACTGTTGAAAAAA	+
motif_10	Fis_26-109	1	0.0561262	5.44424	0.463853	20	CAAGAGTTCTGCTTTAAGTA	GCAATAAATTAGATTTAAAAGACGTT	+
motif_10	FhlA_30-0	1	0.0600019	5.82018	0.474323	20	CAAGAGTTCTGCTTTAAGTA	AAAATGAATTTCACCGCCGTGTCGACGTGA	+
motif_10	Fis_26-108	-2	0.0626273	6.07485	0.474449	18	CAAGAGTTCTGCTTTAAGTA	AAAAACGTGCGAAAAATCGGCAAATT	-
motif_13	CRP_25-22	6	0.000404343	0.0392212	0.0687954	19	AGAGGCATATAAGCGAAAAT	TGAACAAAACAAATTTCACAGAATA	+
motif_13	Nac_16-4	-1	0.000726603	0.0704805	0.0687954	16	AGAGGCATATAAGCGAAAAT	CAGTCACATAAGCAAA	+
motif_13	H_NS_28-19	7	0.00240074	0.232872	0.151536	20	AGAGGCATATAAGCGAAAAT	ATTAAAATGTGAAATATAAAATAATATT	-
motif_13	MarA_19-11	-1	0.00382494	0.371019	0.181074	19	AGAGGCATATAAGCGAAAAT	ATGGCACATATTATTAAAT	+
motif_13	H_NS_28-24	3	0.00782515	0.75904	0.296357	20	AGAGGCATATAAGCGAAAAT	CAAATAACCAAATCAGGCAAAAAATGCG	+
motif_15	Lrp_17-26	0	0.00212082	0.20572	0.269078	17	CTTTTTGCTAATAATCCGAG	CTGAGAGCCCCCATTAC	+
motif_15	CRP_25-81	-1	0.00278888	0.270521	0.269078	19	CTTTTTGCTAATAATCCGAG	ATTTTGCAACCAATCAAAAATTTTA	-
motif_18	CRP_25-152	-2	0.00200149	0.194144	0.383172	18	CAAATATTGCCCTTAAATTC	AAAATTGTGATTCATATCACATTTT	+
motif_19	Fis_26-109	1	0.00358728	0.347967	0.386246	19	GCGACTTTAATATCTTCTG	AGCGTCTTTTCAATCTAATTTATTGC	-
motif_19	Lrp_17-41	-5	0.00400328	0.388318	0.386246	14	GCGACTTTAATATCTTCTG	AATAGTATTTTATGCTG	+
motif_20	Nac_16-4	-4	0.0016315	0.158256	0.316462	16	AACGCTACCGCCTAAGTAAC	CAGTCACATAAGCAAA	+
motif_21	ArcA_28-0	4	0.00152217	0.14765	0.16533	20	ACGAGTTAATGATGTCTCGT	AAATATTTGTTAAATAAATGTTAATAAA	+
motif_21	Fis_26-4	7	0.00172365	0.167194	0.16533	19	ACGAGTTAATGATGTCTCGT	AACAATAACGGTTTGGCAATTTTTTT	-
motif_27	FNR_17-9	-2	0.000857711	0.083198	0.165508	17	CATTTATTTGTTGTACTTAT	TTTTTTTGATCTCGTTT	-
motif_27	PhoB_27-12	3	0.00372849	0.361664	0.359734	20	CATTTATTTGTTGTACTTAT	TGACAGTTTTATGACAGATTTATTAAA	-
motif_28	CRP_25-152	0	0.000182966	0.0177477	0.0348507	20	AAAACGCAATGTTATGCAGA	AAAATGTGATATGAATCACAATTTA	-
motif_28	CRP_25-18	1	0.00374052	0.36283	0.35624	20	AAAACGCAATGTTATGCAGA	GGAAATGTGATGGAGATCACATAAA	+
motif_28	CytR_24-5	0	0.0074468	0.72234	0.472813	20	AAAACGCAATGTTATGCAGA	TGAATGAAATCTATTGCAAAAATT	+
motif_29	Fis_26-108	3	0.000181322	0.0175883	0.0343952	20	TTTTTTGTTTTTTGCCCGGT	AATTTGCCGATTTTTCGCACGTTTTT	+
motif_29	Fis_26-25	3	0.00304869	0.295723	0.289154	20	TTTTTTGTTTTTTGCCCGGT	TGACTGCTCATTTTTTAACCATTAGG	+
motif_29	FNR_17-9	-5	0.00473964	0.459746	0.299689	15	TTTTTTGTTTTTTGCCCGGT	TTTTTTTGATCTCGTTT	-
motif_29	CRP_25-22	2	0.0066511	0.645157	0.315413	20	TTTTTTGTTTTTTGCCCGGT	TATTCTGTGAAATTTGTTTTGTTAA	-
motif_29	PhoP_18-1	-5	0.00859462	0.833678	0.326064	15	TTTTTTGTTTTTTGCCCGGT	TTGTTTATGTTTTGTTTA	-
motif_30	H_NS_28-19	5	0.0020172	0.195669	0.384229	20	GAGGTGCCACAAAAAAGAAG	ATTAAAATGTGAAATATAAAATAATATT	-
motif_32	CRP_25-18	5	0.000851562	0.0826015	0.103838	20	TGTGATCATCTGGTTATTTT	GGAAATGTGATGGAGATCACATAAA	+
motif_32	CRP_25-152	4	0.0017823	0.172883	0.110333	20	TGTGATCATCTGGTTATTTT	AAAATGTGATATGAATCACAATTTA	-
motif_32	H_NS_28-4	0	0.00453872	0.440256	0.16915	20	TGTGATCATCTGGTTATTTT	TGTTAGCCGATAACAATTCCACACAATA	-
motif_32	CRP_25-83	4	0.00462896	0.449009	0.16915	20	TGTGATCATCTGGTTATTTT	TTTTTGTGATCTAGATCACAAATTT	-
motif_32	ArcA_28-37	3	0.00546483	0.530089	0.16915	20	TGTGATCATCTGGTTATTTT	AATTGTTATTATGTGGGTATTTCATTTA	-
motif_32	TyrR_19-5	0	0.0079886	0.774894	0.211942	19	TGTGATCATCTGGTTATTTT	TGTATATATATGTTTACAC	+
motif_32	GlpR_20-5	0	0.0152643	1.48064	0.276374	20	TGTGATCATCTGGTTATTTT	TGTTCGTTTTTGCTCATATT	-
motif_32	CRP_25-81	7	0.0159649	1.5486	0.276374	18	TGTGATCATCTGGTTATTTT	TGAAATTTTTGATTGGTTGCAAAAT	+
motif_32	FNR_17-9	4	0.0175788	1.70514	0.276374	13	TGTGATCATCTGGTTATTTT	TTTTTTTGATCTCGTTT	-
motif_32	CRP_25-12	4	0.017858	1.73223	0.276374	20	TGTGATCATCTGGTTATTTT	TAAATGTGCTCTATGTCACATTTTT	+
motif_37	H_NS_28-14	2	0.00167601	0.162573	0.325095	20	CCGTGAATAGAGTCCATCGT	TAGAAAAATTGGAAAGCTTCCATTGCAT	-
motif_38	Fis_26-25	9	0.00287554	0.278927	0.477001	17	AGCTGACCATCATTCGATTA	TGACTGCTCATTTTTTAACCATTAGG	+
motif_38	Rob_23-2	3	0.00494392	0.47956	0.477001	20	AGCTGACCATCATTCGATTA	TGAAAATGTTTATCAAACCTTGC	+
motif_40	Fis_26-4	6	0.000932216	0.0904249	0.180822	18	AACTATTCAGTTACTCCT	AACAATAACGGTTTGGCAATTTTTTT	-
motif_44	AraC_19-9	2	0.000792053	0.0768292	0.151878	17	AACGGGATTTCACATACCAT	ACAGCAGAATAATCCATAA	+
motif_47	IHF_19-3	-1	0.000724169	0.0702444	0.139739	16	AAAATCGGATAAGTGAC	AAATCAAGTAATTTGCTTA	-
motif_47	PhoP_18-1	2	0.00279842	0.271447	0.269999	16	AAAATCGGATAAGTGAC	TAAACAAAACATAAACAA	+
motif_48	Lrp_17-41	-7	0.00131321	0.127381	0.248891	13	GGCGACGAATAGCATTTTGT	AATAGTATTTTATGCTG	+
motif_48	CRP_25-152	6	0.00871857	0.845701	0.492946	19	GGCGACGAATAGCATTTTGT	AAAATGTGATATGAATCACAATTTA	-
motif_48	CRP_25-22	2	0.00978209	0.948863	0.492946	20	GGCGACGAATAGCATTTTGT	TATTCTGTGAAATTTGTTTTGTTAA	-
motif_48	FhlA_30-0	12	0.0104036	1.00915	0.492946	18	GGCGACGAATAGCATTTTGT	TCACGTCAACACGGCGATCAAATTCATTTT	-
motif_50	CRP_25-152	7	0.00231209	0.224272	0.443639	18	GATCTGAACGACGGTTTACG	AAAATGTGATATGAATCACAATTTA	-
motif_50	ArcA_28-37	4	0.00756819	0.734115	0.45946	20	GATCTGAACGACGGTTTACG	AATTGTTATTATGTGGGTATTTCATTTA	-
motif_50	PhoB_27-11	6	0.00874666	0.848426	0.45946	20	GATCTGAACGACGGTTTACG	CGCAAAAAACTGACGGAAGTCTAACAG	+
motif_50	TyrR_19-5	-1	0.0113319	1.09919	0.45946	19	GATCTGAACGACGGTTTACG	GTGTAAACATATATTTACA	-
motif_50	CRP_25-18	3	0.0119727	1.16135	0.45946	20	GATCTGAACGACGGTTTACG	GGAAATGTGATGGAGATCACATAAA	+
# Tomtom (Motif Comparison Tool): Version 5.5.5 compiled on Dec 8 2023 at 21:34:27
# The format of this file is described at https://meme-suite.org/meme/doc/tomtom-output-format.html.
# tomtom -oc min_stat_tomtom_reg Downloads/FinalRunCollation/20250829_finalRun_min_stat_highest_post_savestate.meme Downloads/motif_databases/ECOLI/SwissRegulon_e_coli.meme
