## Supplementary File 3 for "The Algorithm for Reversible Jump Inference of Motifs": tomtom.tsv

Query_ID	Target_ID	Optimal_offset	p-value	E-value	q-value	Overlap	Query_consensus	Target_consensus	Orientation
motif_0	CRP_25-22	5	0.00887555	0.860928	0.470963	19	TAATAAATATTTTTATAAT	TATTCTGTGAAATTTGTTTTGTTAA	-
motif_0	ArcA_28-0	5	0.00918844	0.891279	0.470963	19	TAATAAATATTTTTATAAT	TTTATTAACATTTAATTAACAAAAATTT	-
motif_0	CRP_25-81	0	0.00947909	0.919472	0.470963	19	TAATAAATATTTTTATAAT	TGAAATTTTTGATTGGTTGCAAAAT	+
# Tomtom (Motif Comparison Tool): Version 5.5.5 compiled on Dec 8 2023 at 21:34:27
# The format of this file is described at https://meme-suite.org/meme/doc/tomtom-output-format.html.
# tomtom -oc minLIV_log_tomtom_reg Downloads/FinalRunCollation/20250829_finalRun_minLIV_log_highest_post_savestate.meme Downloads/motif_databases/ECOLI/SwissRegulon_e_coli.meme
