## Supplementary File 3 for "The Algorithm for Reversible Jump Inference of Motifs": tomtom.tsv

Query_ID	Target_ID	Optimal_offset	p-value	E-value	q-value	Overlap	Query_consensus	Target_consensus	Orientation
motif_0	Lrp_17-41	2	1.57446e-07	1.52722e-05	2.9866e-05	15	TAGAATATTCTGCTACCGCA	AATAGTATTTTATGCTG	+
motif_0	AraC_19-9	3	0.000277464	0.026914	0.0263161	16	TAGAATATTCTGCTACCGCA	TTATGGATTATTTTGCTGT	-
motif_0	MarA_19-11	3	0.00313468	0.304064	0.198206	16	TAGAATATTCTGCTACCGCA	ATTTAACAATTTGTGCCAT	-
motif_0	CRP_25-22	-5	0.0102911	0.998235	0.390424	15	TAGAATATTCTGCTACCGCA	TATTCTGTGAAATTTGTTTTGTTAA	-
motif_0	RcsB_13-7	-1	0.0125458	1.21695	0.396638	13	TAGAATATTCTGCTACCGCA	AGAATTATCTTAA	-
motif_0	SoxS_19-4	3	0.017112	1.65986	0.463711	16	TAGAATATTCTGCTACCGCA	ATTTAATAATTTGTGCCAT	+
# Tomtom (Motif Comparison Tool): Version 5.5.5 compiled on Dec 8 2023 at 21:34:27
# The format of this file is described at https://meme-suite.org/meme/doc/tomtom-output-format.html.
# tomtom -oc minLIV_mid_tomtom_reg Downloads/FinalRunCollation/20250829_finalRun_minLIV_mid_highest_post_savestate.meme Downloads/motif_databases/ECOLI/SwissRegulon_e_coli.meme
