## Supplementary File 3 for "The Algorithm for Reversible Jump Inference of Motifs": tomtom.tsv

Query_ID	Target_ID	Optimal_offset	p-value	E-value	q-value	Overlap	Query_consensus	Target_consensus	Orientation
motif_0	Lrp_17-41	1	5.61771e-05	0.00544918	0.0107247	16	GTAGAATATTCTGCTACC	AATAGTATTTTATGCTG	+
motif_0	RcsB_13-7	-2	0.00384954	0.373406	0.260821	13	GTAGAATATTCTGCTACC	AGAATTATCTTAA	-
motif_0	Fis_26-25	7	0.00628923	0.610055	0.260821	18	GTAGAATATTCTGCTACC	CCTAATGGTTAAAAAATGAGCAGTCA	-
motif_0	AraC_19-9	2	0.00683103	0.66261	0.260821	17	GTAGAATATTCTGCTACC	TTATGGATTATTTTGCTGT	-
motif_0	MarA_19-11	2	0.0110626	1.07307	0.351991	17	GTAGAATATTCTGCTACC	ATTTAACAATTTGTGCCAT	-
motif_1	Lrp_17-41	-1	2.35568e-08	2.28501e-06	4.44829e-06	17	ACAGCACAAAATTCTGTTTC	CAGCATAAAATACTATT	-
motif_1	MarA_19-11	0	2.94288e-05	0.0028546	0.00277856	19	ACAGCACAAAATTCTGTTTC	ATGGCACATATTATTAAAT	+
motif_1	SoxS_19-4	0	4.66934e-05	0.00452926	0.00293907	19	ACAGCACAAAATTCTGTTTC	ATGGCACTAATTATTAAAT	-
motif_1	AraC_19-9	0	0.000650989	0.0631459	0.030732	19	ACAGCACAAAATTCTGTTTC	ACAGCAGAATAATCCATAA	+
motif_1	IHF_19-54	2	0.00555709	0.539038	0.202787	17	ACAGCACAAAATTCTGTTTC	CTTCAGAACCAAACCGTTA	-
motif_1	Fis_26-4	-3	0.00644339	0.625009	0.202787	17	ACAGCACAAAATTCTGTTTC	TAAGAAATTGCCAAATCGTTATTGTT	+
motif_1	CRP_25-83	12	0.0138547	1.34391	0.327028	13	ACAGCACAAAATTCTGTTTC	TTTTTGTGATCTAGATCACAAATTT	-
motif_5	NagC_25-2	7	0.00210116	0.203813	0.407563	18	TCTCTCCAAAAACCACCTCA	TATTTTATGATTCGAAATATGTGCT	+
motif_9	Rob_23-2	-1	0.000158134	0.015339	0.02741	19	ATGAACTGGCTTTCACAAGG	TGAAAATGTTTATCAAACCTTGC	+
motif_9	CRP_25-22	6	0.000663631	0.0643722	0.0534454	19	ATGAACTGGCTTTCACAAGG	TATTCTGTGAAATTTGTTTTGTTAA	-
motif_9	CytR_24-5	5	0.000955522	0.0926856	0.0534454	19	ATGAACTGGCTTTCACAAGG	AATTTTTGCAATCGATTGCATTCA	-
motif_9	CRP_25-18	6	0.00123335	0.119635	0.0534454	19	ATGAACTGGCTTTCACAAGG	GGAAATGTGATGGAGATCACATAAA	+
motif_9	CRP_25-83	5	0.00422739	0.410057	0.129037	20	ATGAACTGGCTTTCACAAGG	TTTTTGTGATCTAGATCACAAATTT	-
motif_9	PhoB_27-12	1	0.00482083	0.46762	0.129037	20	ATGAACTGGCTTTCACAAGG	TTTTATAAATCTGTCATAAAACTGTCA	+
motif_9	H_NS_28-19	6	0.00669999	0.649899	0.129037	20	ATGAACTGGCTTTCACAAGG	ATTAAAATGTGAAATATAAAATAATATT	-
motif_9	ArcA_28-0	8	0.00959343	0.930563	0.166286	20	ATGAACTGGCTTTCACAAGG	AAATATTTGTTAAATAAATGTTAATAAA	+
motif_9	FNR_17-9	5	0.0111573	1.08226	0.175812	12	ATGAACTGGCTTTCACAAGG	TTTTTTTGATCTCGTTT	-
motif_9	OmpR_17-11	-1	0.0126132	1.22348	0.182191	17	ATGAACTGGCTTTCACAAGG	AAAATATGTTTCAAAAA	+
motif_9	ArgR_26-5	-1	0.0238159	2.31014	0.262217	19	ATGAACTGGCTTTCACAAGG	TGAATTTTTATTCACTTTATATGCAT	-
motif_9	TorR_10-5	1	0.0327249	3.17432	0.333666	9	ATGAACTGGCTTTCACAAGG	TATGAACAGA	+
motif_9	TyrR_19-5	2	0.0503112	4.88018	0.393907	17	ATGAACTGGCTTTCACAAGG	GTGTAAACATATATTTACA	-
motif_9	FhlA_30-0	16	0.0541299	5.2506	0.393907	14	ATGAACTGGCTTTCACAAGG	TCACGTCAACACGGCGATCAAATTCATTTT	-
motif_9	IHF_19-22	0	0.0586425	5.68833	0.393907	19	ATGAACTGGCTTTCACAAGG	ATTCATACTGTTGAAAAAA	+
motif_9	DeoR_19-5	0	0.0616803	5.98299	0.393907	19	ATGAACTGGCTTTCACAAGG	ATGTTAGCATTCTCACAAA	-
motif_9	MarA_19-11	1	0.0616803	5.98299	0.393907	18	ATGAACTGGCTTTCACAAGG	ATGGCACATATTATTAAAT	+
motif_9	CRP_25-152	3	0.0677209	6.56893	0.393907	20	ATGAACTGGCTTTCACAAGG	AAAATGTGATATGAATCACAATTTA	-
motif_9	CRP_25-12	6	0.0677209	6.56893	0.393907	19	ATGAACTGGCTTTCACAAGG	AAAAATGTGACATAGATCACATTTA	-
motif_9	CRP_25-141	-2	0.0677209	6.56893	0.393907	18	ATGAACTGGCTTTCACAAGG	TGAATCGCTTCAGCAAGTGCCTGAT	-
motif_9	Lrp_17-26	1	0.0802928	7.7884	0.434919	16	ATGAACTGGCTTTCACAAGG	GTTATGGGGGCTCTCAT	-
motif_9	Fis_26-37	-4	0.0849916	8.24418	0.44642	16	ATGAACTGGCTTTCACAAGG	ACTCGATTCCGCCTTAATCCCCTGCA	-
motif_9	Fis_26-48	4	0.0890902	8.64175	0.44765	20	ATGAACTGGCTTTCACAAGG	ACTGCTGACCAAGTATTGGCCGTTTC	-
motif_9	GalR_18-0	2	0.093336	9.05359	0.44765	16	ATGAACTGGCTTTCACAAGG	CGGTGTAACCGCTTCCAC	+
motif_9	GalS_18-1	2	0.093336	9.05359	0.44765	16	ATGAACTGGCTTTCACAAGG	CGGTGTAACCGCTTCCAC	+
motif_9	CpxR_14-3	-1	0.0974606	9.45368	0.44765	14	ATGAACTGGCTTTCACAAGG	TTACGTTTTTTTAC	+
motif_9	XylR_17-3	1	0.0981386	9.51944	0.44765	16	ATGAACTGGCTTTCACAAGG	CAATTACGATATTTCAC	+
# Tomtom (Motif Comparison Tool): Version 5.5.5 compiled on Dec 8 2023 at 21:34:27
# The format of this file is described at https://meme-suite.org/meme/doc/tomtom-output-format.html.
# tomtom -oc minLIV_stat_tomtom_reg Downloads/FinalRunCollation/20250829_finalRun_minLIV_stat_highest_post_savestate.meme Downloads/motif_databases/ECOLI/SwissRegulon_e_coli.meme
