## Supplementary File 3 for "The Algorithm for Reversible Jump Inference of Motifs": tomtom.tsv

Query_ID	Target_ID	Optimal_offset	p-value	E-value	q-value	Overlap	Query_consensus	Target_consensus	Orientation
motif_0	H_NS_28-19	7	0.000191659	0.018591	0.0371761	19	TTGTGAATACAAAGAGAAA	ATTAAAATGTGAAATATAAAATAATATT	-
motif_5	CRP_25-12	3	0.00180048	0.174646	0.345546	20	GTCGGCTCTGTCCCTCAGTT	TAAATGTGCTCTATGTCACATTTTT	+
motif_5	CRP_25-152	3	0.00515346	0.499885	0.442062	20	GTCGGCTCTGTCCCTCAGTT	AAAATGTGATATGAATCACAATTTA	-
motif_5	CRP_25-18	3	0.0082265	0.797971	0.442062	20	GTCGGCTCTGTCCCTCAGTT	TTTATGTGATCTCCATCACATTTCC	-
motif_5	H_NS_28-19	4	0.0092135	0.893709	0.442062	20	GTCGGCTCTGTCCCTCAGTT	AATATTATTTGATATTACACATTTTAAG	+
motif_12	Fis_26-108	-1	0.00255925	0.248247	0.496418	19	AGCTATAGTCTCAAACCCTG	AAAAACGTGCGAAAAATCGGCAAATT	-
motif_14	ArcA_28-0	0	5.14346e-05	0.00498915	0.00981933	20	TATTTTGACAGTTTATTAAC	TTTATTAACATTTAATTAACAAAAATTT	-
motif_14	OxyR_24-2	4	0.00118968	0.115399	0.113561	20	TATTTTGACAGTTTATTAAC	CTATTAATGCGATAGGTAAAATCG	-
motif_14	Fis_26-4	8	0.00816872	0.792366	0.377696	18	TATTTTGACAGTTTATTAAC	AACAATAACGGTTTGGCAATTTTTTT	-
motif_14	Fis_26-108	-1	0.00870954	0.844826	0.377696	19	TATTTTGACAGTTTATTAAC	AATTTGCCGATTTTTCGCACGTTTTT	+
motif_14	Fis_26-48	0	0.00989203	0.959527	0.377696	20	TATTTTGACAGTTTATTAAC	ACTGCTGACCAAGTATTGGCCGTTTC	-
# Tomtom (Motif Comparison Tool): Version 5.5.5 compiled on Dec 8 2023 at 21:34:27
# The format of this file is described at https://meme-suite.org/meme/doc/tomtom-output-format.html.
# tomtom -oc RDM_log_tomtom_reg Downloads/FinalRunCollation/20250829_finalRun_RDM_log_highest_post_savestate.meme Downloads/motif_databases/ECOLI/SwissRegulon_e_coli.meme
