## Supplementary File 3 for "The Algorithm for Reversible Jump Inference of Motifs": tomtom.tsv

Query_ID	Target_ID	Optimal_offset	p-value	E-value	q-value	Overlap	Query_consensus	Target_consensus	Orientation
motif_0	H_NS_28-19	2	0.000729239	0.0707362	0.139771	20	TAAGACTGGATATTTGATAT	AATATTATTTGATATTACACATTTTAAG	+
motif_2	Lrp_17-41	-3	0.00164647	0.159708	0.319366	17	AAATAGCAGAACATATCGCC	CAGCATAAAATACTATT	-
motif_3	IHF_19-19	-1	0.00164017	0.159096	0.318143	19	TAGAAAAGATGATTATGCTA	TTTAAAAATCAATAAGTTA	+
motif_4	H_NS_28-19	-2	0.000998156	0.0968211	0.192125	18	CTGTTATTGTTTCATATTTC	AATATTATTTGATATTACACATTTTAAG	+
motif_4	CRP_25-22	-4	0.00199129	0.193155	0.192125	16	CTGTTATTGTTTCATATTTC	TATTCTGTGAAATTTGTTTTGTTAA	-
motif_5	H_NS_28-14	5	0.000668126	0.0648082	0.129596	19	CTAACGACTTCCCTTTTAG	ATGCAATGGAAGCTTTCCATTTTTTCTA	+
motif_6	ArcA_28-0	1	0.00206916	0.200708	0.186458	20	TAAATAAAAATTTTTCACTA	TTTATTAACATTTAATTAACAAAAATTT	-
motif_6	CRP_25-22	0	0.00209253	0.202975	0.186458	20	TAAATAAAAATTTTTCACTA	TGAACAAAACAAATTTCACAGAATA	+
motif_6	PhoP_18-1	0	0.00291401	0.282659	0.186458	18	TAAATAAAAATTTTTCACTA	TAAACAAAACATAAACAA	+
motif_8	Fis_26-37	1	0.000564275	0.0547347	0.108128	20	TAAATGTCGGCATTCCTCAC	ACTCGATTCCGCCTTAATCCCCTGCA	-
motif_12	CRP_25-22	7	0.0024171	0.234459	0.468844	18	ACGACGGTCCACAGGGGAAA	TGAACAAAACAAATTTCACAGAATA	+
motif_13	ArcA_28-37	-2	0.000780378	0.0756966	0.150558	18	AGAGAAGCCATGAAGTGGCA	AATTGTTATTATGTGGGTATTTCATTTA	-
motif_14	MalT_9-2	-11	1.73524e-05	0.00168319	0.00334841	9	CTCGAACGAGAGGGGAGCAG	GGGGATGAG	-
motif_14	Fis_26-25	3	0.00122639	0.11896	0.118325	20	CTCGAACGAGAGGGGAGCAG	CCTAATGGTTAAAAAATGAGCAGTCA	-
# Tomtom (Motif Comparison Tool): Version 5.5.5 compiled on Dec 8 2023 at 21:34:27
# The format of this file is described at https://meme-suite.org/meme/doc/tomtom-output-format.html.
# tomtom -oc RDM_mid_tomtom_reg Downloads/FinalRunCollation/20250829_finalRun_RDM_mid_highest_post_savestate.meme Downloads/motif_databases/ECOLI/SwissRegulon_e_coli.meme
