## Supplementary File 3 for "The Algorithm for Reversible Jump Inference of Motifs": tomtom.tsv

Query_ID	Target_ID	Optimal_offset	p-value	E-value	q-value	Overlap	Query_consensus	Target_consensus	Orientation
motif_1	Lrp_17-41	1	0.000170886	0.0165759	0.0331467	16	ATAGTGTTTTATACTGGTT	AATAGTATTTTATGCTG	+
motif_2	CRP_25-22	3	0.00147719	0.143288	0.235779	20	GGTTAGCGCAGTATTTTGTG	TATTCTGTGAAATTTGTTTTGTTAA	-
motif_2	Fis_26-37	7	0.00245655	0.238285	0.235779	19	GGTTAGCGCAGTATTTTGTG	TGCAGGGGATTAATGCGGAATTGAGT	+
motif_2	Lrp_17-41	-6	0.0041921	0.406634	0.268238	14	GGTTAGCGCAGTATTTTGTG	AATAGTATTTTATGCTG	+
motif_3	Lrp_17-41	-6	0.000357127	0.0346413	0.068195	14	GTGCTTTAGCAGCATACTCT	CAGCATAAAATACTATT	-
motif_3	OmpR_17-11	-3	0.00279609	0.27122	0.200268	17	GTGCTTTAGCAGCATACTCT	TTTTTGGAACATATTTT	-
motif_3	AraC_19-9	-5	0.00314632	0.305193	0.200268	15	GTGCTTTAGCAGCATACTCT	ACAGCAGAATAATCCATAA	+
motif_3	IHF_19-54	-3	0.00465032	0.451081	0.222	17	GTGCTTTAGCAGCATACTCT	CTTCAGAACCAAACCGTTA	-
motif_3	Fis_26-32	0	0.00606754	0.588552	0.231725	20	GTGCTTTAGCAGCATACTCT	GTTCTGTTGCTGAAAAAATAGCCAAA	+
motif_3	H_NS_28-19	10	0.0154969	1.5032	0.491183	18	GTGCTTTAGCAGCATACTCT	ATTAAAATGTGAAATATAAAATAATATT	-
motif_3	Lrp_17-50	-6	0.0180057	1.74656	0.491183	14	GTGCTTTAGCAGCATACTCT	CAAAAACAAAAGCTAGG	-
motif_4	Fis_26-37	2	0.00362846	0.351961	0.366792	20	TCAATTACATATTGCTCCAC	ACTCGATTCCGCCTTAATCCCCTGCA	-
motif_4	CRP_25-22	2	0.00625071	0.606319	0.366792	20	TCAATTACATATTGCTCCAC	TGAACAAAACAAATTTCACAGAATA	+
motif_4	Lrp_17-26	-3	0.00705348	0.684187	0.366792	17	TCAATTACATATTGCTCCAC	CTGAGAGCCCCCATTAC	+
motif_4	CRP_25-81	9	0.00854907	0.829259	0.366792	16	TCAATTACATATTGCTCCAC	ATTTTGCAACCAATCAAAAATTTTA	-
motif_4	CRP_25-152	0	0.00967089	0.938076	0.366792	20	TCAATTACATATTGCTCCAC	AAAATTGTGATTCATATCACATTTT	+
motif_5	H_NS_28-19	8	0.00147733	0.143301	0.286558	20	TAGTCATAGCCAGCGATATA	ATTAAAATGTGAAATATAAAATAATATT	-
motif_8	CRP_25-83	2	0.00200864	0.194838	0.242058	20	ATAGTGAGATATGGGGCGCA	TTTTTGTGATCTAGATCACAAATTT	-
motif_8	CRP_25-18	0	0.00400469	0.388455	0.242058	20	ATAGTGAGATATGGGGCGCA	TTTATGTGATCTCCATCACATTTCC	-
motif_8	CRP_25-12	1	0.00428385	0.415534	0.242058	20	ATAGTGAGATATGGGGCGCA	AAAAATGTGACATAGATCACATTTA	-
motif_8	CRP_25-152	1	0.00681016	0.660586	0.242058	20	ATAGTGAGATATGGGGCGCA	AAAATTGTGATTCATATCACATTTT	+
motif_8	DeoR_19-5	0	0.00795407	0.771545	0.242058	19	ATAGTGAGATATGGGGCGCA	TTTGTGAGAATGCTAGCAT	+
motif_8	GlpR_20-5	-2	0.0108566	1.05309	0.242058	18	ATAGTGAGATATGGGGCGCA	TGTTCGTTTTTGCTCATATT	-
motif_8	Fis_26-37	9	0.0124262	1.20534	0.242058	17	ATAGTGAGATATGGGGCGCA	TGCAGGGGATTAATGCGGAATTGAGT	+
motif_8	IHF_19-25	-1	0.0150809	1.46285	0.252989	19	ATAGTGAGATATGGGGCGCA	AACAGACTCATTGGGCGGC	-
motif_8	H_NS_28-19	3	0.0336535	3.26439	0.443578	20	ATAGTGAGATATGGGGCGCA	ATTAAAATGTGAAATATAAAATAATATT	-
motif_8	ArcA_28-0	5	0.0377545	3.66219	0.464457	20	ATAGTGAGATATGGGGCGCA	AAATATTTGTTAAATAAATGTTAATAAA	+
motif_8	Fis_26-108	3	0.0409301	3.97022	0.472053	20	ATAGTGAGATATGGGGCGCA	AATTTGCCGATTTTTCGCACGTTTTT	+
motif_9	Fis_26-25	-1	0.00113903	0.110486	0.217504	19	TCACTAAGCATTAAAATTTG	CCTAATGGTTAAAAAATGAGCAGTCA	-
motif_9	Fis_26-109	4	0.00308724	0.299462	0.231498	20	TCACTAAGCATTAAAATTTG	GCAATAAATTAGATTTAAAAGACGTT	+
motif_9	Fis_26-32	1	0.00379192	0.367817	0.231498	20	TCACTAAGCATTAAAATTTG	GTTCTGTTGCTGAAAAAATAGCCAAA	+
motif_9	CRP_25-22	-4	0.00484927	0.470379	0.231498	16	TCACTAAGCATTAAAATTTG	TATTCTGTGAAATTTGTTTTGTTAA	-
motif_9	SoxS_19-4	3	0.00947412	0.918989	0.361826	16	TCACTAAGCATTAAAATTTG	ATGGCACTAATTATTAAAT	-
motif_11	NagC_25-2	6	0.000522249	0.0506581	0.100776	19	CAGCAGAGAAATTTGTGCTA	TATTTTATGATTCGAAATATGTGCT	+
motif_11	CRP_25-22	1	0.00309226	0.299949	0.298349	20	CAGCAGAGAAATTTGTGCTA	TATTCTGTGAAATTTGTTTTGTTAA	-
# Tomtom (Motif Comparison Tool): Version 5.5.5 compiled on Dec 8 2023 at 21:34:27
# The format of this file is described at https://meme-suite.org/meme/doc/tomtom-output-format.html.
# tomtom -oc RDM_stat_tomtom_reg Downloads/FinalRunCollation/20250829_finalRun_RDM_stat_highest_post_savestate.meme Downloads/motif_databases/ECOLI/SwissRegulon_e_coli.meme
